# An artificially selected cytokinin–pathway transcription factor balances soybean yield and pathogen resistance

**DOI:** 10.1101/2025.07.04.663232

**Authors:** Qun Ma, Xueting Hu, Qun Yang, Yiwen Gao, Yucheng Liu, Lei Li, Zhixi Tian, Bo Ren

## Abstract

Soybean contributes to sustainable food and feed production, but some modern varieties favor yield at the cost of disease resistance. Using a bottom-up approach, we demonstrate that the RR2b transcription factor activates cytokinin signaling for plant growth and reproductive fitness but represses disease-resistance and root-nodulation pathways. *RR2b* was artificially selected during domestication and improvement, and its expression levels correlate with ATT repeat polymorphisms in its promoter. Most wild soybeans and landraces have either more or less ATT repeats: more lead to weak *RR2b* expression with lower yield and enhanced resistance to soybean bacterial blight, and fewer cause strong *RR2b* expression, higher yield but reduced disease resistance. Elite cultivars instead balance yield and defense via moderate *RR2b* expression and several ATT repeats. This confers contrasting RR2b functionality across haplotypes in response to contrasting selection pressures and offers insights into decoupling trade-offs between yield and disease resistance to enhance crop productivity.
