## Supplementary tables 1-6 for "An artificially selected cytokinin–pathway transcription factor balances soybean yield and pathogen resistance"

### Sheet: Supplementary Table 1
Supplementary Table 1. Genes in cytokinin pathway of soybean.
Gene name	Gene ID	Homolog in Arabidopsis	AGI
CKI1	Glyma.03G219100	CKI1	AT2G47430
HK1a	Glyma.02G046600	AHK1	AT2G17820
HK1b	Glyma.11G078300	AHK1	AT2G17820
HK1c	Glyma.16G125100	AHK1	AT2G17820
HK1d	Glyma.01g164800	AHK1	AT2G17820
HK2a	Glyma.02G305900	AHK2	AT5G35750
HK2b	Glyma.14G007100	AHK2	AT5G35750
HK3a	Glyma.05G148100	AHK3	AT1G27320
HK3b	Glyma.08G105000	AHK3	AT1G27320
CRE1a	Glyma.05G241600	AHK4 (CRE1)	AT2G01830
CRE1b	Glyma.08G049000	AHK4 (CRE1)	AT2G01830
CRE1c	Glyma.07G173700	AHK4 (CRE1)	AT2G01830
CRE1d	Glyma.02G087000	AHK4 (CRE1)	AT2G01830
AHP1a	Glyma.13G212800	AHP1	AT3G21510
AHP1b	Glyma.15G099800	AHP1	AT3G21510
AHP1c	Glyma.07G253100	AHP1	AT3G21510
AHP2a	Glyma.02G150800	AHP2	AT3G29350
AHP2b	Glyma.10G023200	AHP2	AT3G29350
AHP3a	Glyma.10g157800	AHP3	AT5G39340
AHP3b	Glyma.20g230800	AHP3	AT5G39340
AHP4a	Glyma.13G354700	AHP4	AT3G16360
AHP4b	Glyma.15g019500	AHP4	AT3G16360
AHP5	Glyma.19G151900	AHP5	AT1G03430
AHP6a	Glyma.07G030100	AHP6	AT1G80100
AHP6b	Glyma.08G212800	AHP6	AT1G80100
AHP6c	Glyma.15G007400	AHP6	AT1G80100
RR3a	Glyma.01G037500	ARR3	AT1G59940
RR3b	Glyma.02G027400	ARR3	AT1G59940
RR4a	Glyma.08G292400	ARR4	AT1G10470
RR4b	Glyma.18G130900	ARR4	AT1G10470
RR5	Glyma.04G177900	ARR5	AT3G48100
RR6	Glyma.05G033000	ARR6	AT5G62920
RR7	Glyma.17G093900	ARR7	AT1G19050
RR8a	Glyma.03G130000	ARR8	AT2G41310
RR8b	Glyma.15G236200	ARR8	AT2G41310
RR8c	Glyma.13G197600	ARR8	AT2G41310
RR8d	Glyma.13G077500	ARR8	AT2G41310
RR9a	Glyma.19G132300	ARR9	AT3G57040
RR9b	Glyma.11G155100	ARR9	AT3G57040
RR9c	Glyma.03G130000	ARR9	AT3G57040
RR9d	Glyma.04G137600	ARR9	AT3G57040
RR15a	Glyma.06G187000	ARR15	AT1G74890
RR15b	Glyma.04G137600	ARR15	AT1G74890
RR15c	Glyma.06G114900	ARR15	AT1G74890
RR15d	Glyma.04G247800	ARR15	AT1G74890
RR16a	Glyma.13G077500	ARR16	AT2G40670
RR16b	Glyma.12G073900	ARR16	AT2G40670
RR16c	Glyma.11G148362	ARR16	AT2G40670
RR17a	Glyma.06G142300	ARR17	AT3G56380
RR17b	Glyma.04G223000	ARR17	AT3G56380
RR1a	Glyma.19G051800	ARR1	AT3G16857
RR1b	Glyma.08G046700	ARR1	AT3G16857
RR2a	Glyma.09G040000	ARR2	AT4G16110
RR2b	Glyma.15G145200	ARR2	AT4G16110
RR2c	Glyma.07G243300	ARR2	AT4G16110
RR2d	Glyma.17G030600	ARR2	AT4G16110
RR10	Glyma.15G206200	ARR10	AT4G31920
RR11a	Glyma.05G144500	ARR11	AT1G67710
RR11b	Glyma.08g100900	ARR11	AT1G67710
RR11c	Glyma.11G246400	ARR11	AT1G67710
RR11d	Glyma.18G010800	ARR11	AT1G67710
RR12a	Glyma.04G062500	ARR12	AT2G25180
RR12b	Glyma.06G063500	ARR12	AT2G25180
RR12c	Glyma.09G098600	ARR12	AT2G25180
RR13a	Glyma.19G047900	ARR13	AT2G27070
RR13b	Glyma.02G085900	ARR13	AT2G27070
RR13c	Glyma.07G171200	ARR13	AT2G27070
RR14a	Glyma.19G049400	ARR14	AT2G01760
RR14b	Glyma.08G046800	ARR14	AT2G01760
RR14c	Glyma.05G239800	ARR14	AT2G01760
RR18a	Glyma.14g110600	ARR18	AT5G58080
RR18b	Glyma.17g217100	ARR18	AT5G58080
RR19a	Glyma.09G147100.1	ARR19	AT1G49190
RR19b	Glyma.16G198800.1	ARR19	AT1G49190
RR20a	Glyma.17G076000.1	ARR20	AT3G62670
RR20b	Glyma.13G155400.3	ARR20	AT3G62670
RR21a	Glyma.03G091600.2	ARR21	AT5G07210
RR21b	Glyma.19G047702.1	ARR21	AT5G07210
RR22a	GLYMA.03G252900	ARR22	AT3G04280
RR22b	GLYMA.19G250500	ARR22	AT3G04280
GmIPT1a	Glyma.10G273500	IPT1	AT1G68460
GmIPT1b	Glyma.20G116500	IPT1	AT1G68460
GmIPT2a	Glyma.11G188100	IPT2	AT2G27760
GmIPT2b	Glyma.12G086300	IPT2	AT2G27760
GmIPT3a	Glyma.02G148600	IPT3	AT3G63110
GmIPT3b	Glyma.10G025300	IPT3	AT3G63110
GmIPT4a	Glyma.03G151800	IPT4	AT4G24650
GmIPT4b	Glyma.19G154400	IPT4	AT4G24650
GmIPT5a	Glyma.07G256700	IPT5	AT5G19040
GmIPT5b	Glyma.17G017400	IPT5	AT5G19040
GmIPT6	Glyma.18G297300	IPT6	AT1G25410
GmIPT6	Glyma.08G364900	IPT6	AT1G25410
GmIPT7a	Glyma.13G209100	IPT7	AT3G23630
GmIPT7b	Glyma.15G103800	IPT7	AT3G23630
GmIPT8b	Glyma.13G209101	IPT8	AT3G19160
GmIPT9	Glyma.13G271500	IPT9	AT5G20040
GmCKX1a	Glyma.03G133300	CKX1	AT2G41510
GmCKX1b	Glyma.19G135100	CKX1	AT2G41510
GmCKX2a	Glyma.09G063900	CKX2	AT2G19500
GmCKX2b	Glyma.15G170300	CKX2	AT2G19500
GmCKX3a	Glyma.17G054500	CKX3	AT5G56970
GmCKX3b	Glyma.13G104700	CKX3	AT5G56970
GmCKX4a	Glyma.17G054600	CKX4	AT4G29740
GmCKX4b	Glyma.13G104600	CKX4	AT4G29740
GmCKX5a	Glyma.04g028900	CKX5	AT1G75450
GmCKX5b	Glyma.06g028900	CKX5	AT1G75450
GmCKX6a	Glyma.09G225400	CKX6	AT2G41510
GmCKX6b	Glyma.12G011400	CKX6	AT2G41510
GmCKX6c	Glyma.11G149100	CKX6	AT2G41510
GmCKX7a	Glyma.17G225700	CKX7	AT5G21482
GmCKX7b	Glyma.14G099000	CKX7	AT5G21482
GmCKX7c	Glyma.04G055600	CKX7	AT5G21482
GmLOG1a	Glyma.11G145100	LOG1	AT2G28305
GmLOG1b	Glyma.12G076700	LOG1	AT2G28305
GmLOG1c	Glyma.12G174900	LOG1	AT2G28305
GmLOG1d	Glyma.13G324700	LOG1	AT2G28305
GmLOG2a	Glyma.03G200800	LOG2	AT2G35990
GmLOG2b	Glyma.19G198400	LOG2	AT2G35990
GmLOG3a	Glyma.19G182100	LOG3	AT2G37210
GmLOG3b	Glyma.03G181300	LOG3	AT2G37210
GmLOG4	Glyma.13G140900	LOG4	AT3G53450
GmLOG7a	Glyma.10G078500	LOG7	AT5G06300
GmLOG7b	Glyma.02G198300	LOG7	AT5G06300
GmLOG8a	Glyma.06G053000	LOG8	AT5G11950
GmLOG8b	Glyma.04G052600	LOG8	AT5G11950
GmLOG8c	Glyma.17G227200	LOG8	AT5G11950
GmCYP735A1a	Glyma.18G297200	CYP735A1	AT5G38450
GmCYP735A1b	Glyma.08G365000	CYP735A1	AT5G38450
GmCYP735A2a	Glyma.13G046400	CYP735A2	AT1G67110
GmCYP735A2b	Glyma.18g049500	CYP735A2	AT1G67110
GmUGT76C2a	Glyma.11G225500	UGT76C2	AT5G05860
GmUGT76C2b	Glyma.11G225600	UGT76C2	AT5G05860
GmABCI19a	Glyma.13G124700	ABCI19	AT1G03905
GmABCI20a	Glyma.10G145200	ABCI20	AT5G02270
GmABCI20b	Glyma.20G094400	ABCI20	AT5G02270
GmABCI21a	Glyma.01G016500	ABCI21	AT5G44110
GmABCI21b	Glyma.09G206300	ABCI21	AT5G44110
GmPUP7a	Glyma.18G078300	PUP7	AT4G18197
GmPUP7b	Glyma.08G328400	PUP7	AT4G18197
GmPUP7c	Glyma.08G268500	PUP7	AT4G18197
GmPUP21a	Glyma.17G152400	PUP21	AT4G18205
GmPUP21b	Glyma.18G245800	PUP21	AT4G18205
GmPUP21c	Glyma.09G247200	PUP21	AT4G18205
GmABCG14a	GLYMA_01G154400	ABCG14	AT1G31770
GmABCG14b	GLYMA_11G090200	ABCG14	AT1G31770
GmABCG14c	GLYMA_16G110100	ABCG14	AT1G31770
GmABCG14d	GLYMA_16G076900	ABCG14	AT1G31770

### Sheet: Supplementary Table 2
Supplementary Table 2. Putative target genes of RR2b.
gene_id	log2FoldChange	pvalue	padj	Style	Description
Glyma.01G020100	-4.61438	0.00125612	0.837493	down	Nodulation receptor kinase-like
Glyma.01G020800	-8.76256	0.0330521	0.999815	down	-
Glyma.01G028800	-3.49676	0.0119268	0.919763	down	F-box kelch-repeat protein
Glyma.01G052500	-8.96051	0.024098	0.980567	down	GDP-fucose protein O-fucosyltransferase
Glyma.01G054000	2.9298	0.0425676	0.999815	up	eukaryotic translation initiation factor
Glyma.01G057600	-8.84503	0.0290359	0.999815	down	Pentatricopeptide repeat-containing protein
Glyma.01G060700	4.82627	0.0368042	0.999815	up	RNA helicase family protein
Glyma.01G074200	6.57468	0.0418993	0.999815	up	ethylene-responsive transcription factor 13-like
Glyma.01G078200	9.80989	0.00388289	0.895502	up	Auxin responsive protein
Glyma.01G081000	-9.22971	0.0152469	0.935959	down	-
Glyma.01G087050	6.57468	0.0418993	0.999815	up	-
Glyma.01G090300	-8.58198	0.0434229	0.999815	down	-
Glyma.01G106200	2.07717	0.0414429	0.999815	up	-
Glyma.01G124700	-2.08035	0.0476994	0.999815	down	Abscisic acid receptor
Glyma.01G179600	-9.30448	0.0133742	0.930395	down	Cytochrome p450
Glyma.01G182400	-2.80421	0.0217471	0.963102	down	wall-associated receptor kinase-like
Glyma.01G220600	1.74121	0.0407826	0.999815	up	Belongs to the MIP aquaporin (TC 1.A.8) family
Glyma.01G232400	-1.6601	0.0483744	0.999815	down	4-coumarate-coa ligase
Glyma.01G239600	-1.52728	0.0485316	0.999815	down	alpha/beta hydrolase fold
Glyma.02G011400	1.86701	0.0386051	0.999815	up	receptor-like serine threonine-protein kinase
Glyma.02G024600	-4.25176	0.0352208	0.999815	down	Glutathione S-transferase
Glyma.02G075600	-9.11806	0.0185	0.942675	down	G-type lectin S-receptor-like serine threonine-protein kinase
Glyma.02G078100	2.65276	0.0396914	0.999815	up	DEAD-box ATP-dependent RNA helicase
Glyma.02G099500	-1.71684	0.0377971	0.999815	down	AP2 ERF and B3 domain-containing transcription
Glyma.02G128200	-8.58198	0.0434229	0.999815	down	-
Glyma.02G158000	-8.74119	0.0341639	0.999815	down	Class I knotted-like homeodomain protein
Glyma.02G160500	1.89952	0.0294639	0.999815	up	Copper transport protein
Glyma.02G164000	2.50217	0.0197532	0.942675	up	nucleolin 1-like
Glyma.02G165500	-3.05361	0.033195	0.999815	down	glycerol-3-phosphate dehydrogenase
Glyma.02G172700	-8.76256	0.0330521	0.999815	down	-
Glyma.02G188000	8.45786	0.0414746	0.999815	up	F-box kelch-repeat protein
Glyma.03G018102	-2.49394	0.0236643	0.980567	down	UDP-galactose transporter 2
Glyma.03G022200	3.69092	0.038657	0.999815	up	-
Glyma.03G022700	-2.15553	0.0499176	0.999815	down	putative DNA-binding protein
Glyma.03G036700	-2.14399	0.0219113	0.966275	down	RING-type E3 ubiquitin transferase
Glyma.03G064800	6.80075	0.0292262	0.999815	up	Sterile alpha motif (SAM) domain-containing protein
Glyma.03G073778	-8.58198	0.0434229	0.999815	down	Belongs to the multicopper oxidase family
Glyma.03G075200	-5.80746	0.0258607	0.994644	down	Belongs to the disease resistance NB-LRR family
Glyma.03G079150	-8.84503	0.0290359	0.999815	down	-
Glyma.03G105700	-8.53307	0.0466378	0.999815	down	transcription factor
Glyma.03G109500	2.04866	0.0242683	0.984535	up	Nucleoside diphosphate kinase
Glyma.03G112800	2.77925	0.0374789	0.999815	up	ethylene-responsive transcription factor
Glyma.03G117800	-8.65238	0.0391123	0.999815	down	-
Glyma.03G203400	-9.05015	0.020756	0.955005	down	RING-H2 finger protein
Glyma.03G261200	-9.90395	0.00430937	0.895502	down	endonuclease activity
Glyma.03G262300	-10.5578	0.00111813	0.8269	down	The light-harvesting complex (LHC) functions as a light receptor
Glyma.04G042400	-3.17182	0.00350018	0.895502	down	Receptor protein kinase
Glyma.04G079300	-9.66382	0.00688052	0.919763	down	-
Glyma.04G096800	4.23687	0.0319951	0.999815	up	Encodes one of the CRT-Like transporters
Glyma.04G135700	-10.7141	0.000799967	0.814034	down	-
Glyma.04G146100	2.44191	0.0101805	0.919763	up	NHL domain-containing protein
Glyma.04G147000	-3.10558	0.0101704	0.919763	down	EIN3-binding F-box protein
Glyma.04G155551	-2.37942	0.0301632	0.999815	down	Plastid RNA polymerase
Glyma.04G156650	3.50292	0.0490318	0.999815	up	-
Glyma.04G160400	-9.01496	0.0220143	0.966275	down	mTERF
Glyma.04G172500	-8.78363	0.0319855	0.999815	down	transcription factor
Glyma.04G182900	4.72391	0.00502456	0.919763	up	Encodes a homolog of the human ATM gene
Glyma.04G205100	-2.8329	0.0327316	0.999815	down	-
Glyma.05G081700	1.80821	0.0412247	0.999815	up	myb-like transcription factor family protein
Glyma.05G084100	-4.09552	0.0271885	0.999815	down	C-TERMINALLY ENCODED PEPTIDE 9
Glyma.05G088800	-9.41659	0.0109148	0.919763	down	IQ-DOMAIN 1-like
Glyma.05G094400	3.00115	0.0181248	0.942675	up	Belongs to the protein kinase superfamily
Glyma.05G110900	2.93008	0.0174424	0.942117	up	transcription factor
Glyma.05G117300	3.02989	0.0177907	0.942675	up	Encodes a putative metal-transporting P-type ATPase PAA1
Glyma.05G220500	3.49481	0.0169588	0.942117	up	Cytochrome p450
Glyma.06G035300	-2.32998	0.0165243	0.942117	down	Cytochrome p450
Glyma.06G083300	-8.55773	0.0449943	0.999815	down	Protein SENSITIVITY TO RED LIGHT REDUCED
Glyma.06G102000	2.72219	0.0114227	0.919763	up	Phosphate-induced protein 1 conserved region
Glyma.06G160500	-3.38048	0.00986537	0.919763	down	-
Glyma.06G162300	-2.18911	0.0354652	0.999815	down	Respiratory burst oxidase homolog protein
Glyma.06G202300	-8.58198	0.0434229	0.999815	down	Belongs to the cytochrome P450 family
Glyma.06G206900	-9.44331	0.0103961	0.919763	down	Pentatricopeptide repeat-containing protein
Glyma.06G209400	5.79711	0.020231	0.951608	up	P-loop containing nucleoside triphosphate hydrolases superfamily protein
Glyma.06G220700	-2.04846	0.0275834	0.999815	down	-
Glyma.06G225000	4.0926	0.0182087	0.942675	up	Transcription elongation factor B polypeptide
Glyma.06G232100	-4.87642	0.0147541	0.935959	down	-
Glyma.06G235900	3.6063	0.0187509	0.942675	up	Aminotransferase
Glyma.06G239100	3.86994	0.00664779	0.919763	up	Nuclear pore complex protein
Glyma.06G257702	-8.62929	0.0404815	0.999815	down	-
Glyma.06G319300	-1.89218	0.0257482	0.99253	down	21 kDa protein-like
Glyma.07G034400	-2.93045	0.00703524	0.919763	down	F-box kelch-repeat protein
Glyma.07G080300	-11.159	0.000303365	0.814034	down	transcription factor
Glyma.07G094000	-8.6751	0.0377948	0.999815	down	-
Glyma.07G111400	-8.58198	0.0434229	0.999815	down	-
Glyma.07G150900	-4.24949	0.0037311	0.895502	down	Belongs to the iron ascorbate-dependent oxidoreductase family
Glyma.07G154300	-9.10138	0.0190338	0.942675	down	-
Glyma.07G164700	2.42601	0.0118608	0.919763	up	Pentatricopeptide repeat (PPR) superfamily protein
Glyma.07G165300	-2.10214	0.0261688	0.999779	down	-
Glyma.07G176200	4.13114	0.0256373	0.99073	up	heterogeneous nuclear ribonucleoprotein A1-like
Glyma.07G189500	-1.94763	0.0307031	0.999815	down	-
Glyma.07G198266	-9.19868	0.0160971	0.942117	down	pre-mRNA-splicing factor CWC22 homolog
Glyma.08G006333	-9.41659	0.0109148	0.919763	down	-
Glyma.08G130600	-8.97889	0.0233813	0.980567	down	-
Glyma.08G182100	-8.92303	0.0256168	0.99073	down	Belongs to the cytochrome P450 family
Glyma.08G187400	-2.71294	0.0404484	0.999815	down	receptor-like protein kinase
Glyma.08G200000	3.86016	0.00556035	0.919763	up	acid phosphatase
Glyma.08G207700	-4.31369	0.000636718	0.814034	down	F-box kelch-repeat protein
Glyma.08G233702	5.18804	0.0180666	0.942675	up	protein strawberry notch-like
Glyma.08G235800	-5.84531	0.000661996	0.814034	down	Belongs to the protein kinase superfamily
Glyma.08G237500	-5.69198	0.0320308	0.999815	down	Encodes an FtsH protease that is localized to the chloroplast
Glyma.08G260500	2.29278	0.0292653	0.999815	up	Regulator of Vps4 activity in the MVB pathway
Glyma.08G263000	-2.3735	0.021316	0.9564	down	DNA-directed RNA polymerase-like protein
Glyma.08G263100	-2.01382	0.0463489	0.999815	down	DNA-directed RNA polymerase-like protein
Glyma.08G268300	-2.3735	0.021316	0.9564	down	pentatricopeptide repeat-containing protein At3g16890
Glyma.08G271600	-1.68705	0.0456359	0.999815	down	-
Glyma.08G273600	-9.68636	0.00658986	0.919763	down	At5g65660-like
Glyma.08G276001	3.51463	0.0409625	0.999815	up	-
Glyma.08G276900	-8.69747	0.0365328	0.999815	down	-
Glyma.09G084200	3.75878	0.038749	0.999815	up	glycine-rich cell wall structural protein-like
Glyma.09G094200	2.52312	0.0420454	0.999815	up	Belongs to the universal ribosomal protein uS17 family
Glyma.09G095700	-2.00633	0.0397733	0.999815	down	Homeobox protein knotted-1-like
Glyma.09G096600	-8.86493	0.0281296	0.999815	down	-
Glyma.09G099000	-5.41956	0.0107272	0.919763	down	salt tolerance-like protein
Glyma.09G116300	-8.80439	0.030962	0.999815	down	-
Glyma.09G119500	-9.75195	0.00580675	0.919763	down	-
Glyma.09G127700	-2.27043	0.0151183	0.935959	down	Belongs to the UDP-glycosyltransferase family
Glyma.09G131100	2.64668	0.0190344	0.942675	up	-
Glyma.09G139000	-3.84627	0.0252328	0.990366	down	Transcription factor
Glyma.09G146800	-9.67513	0.00673319	0.919763	down	MATE efflux family protein
Glyma.09G149800	-9.43001	0.0106533	0.919763	down	Belongs to the protein kinase superfamily
Glyma.09G231500	-8.99704	0.0226913	0.974437	down	Belongs to the glycosyl hydrolase 32 family
Glyma.09G268000	-9.61764	0.00751253	0.919763	down	-
Glyma.10G063000	-4.46907	0.00176601	0.865388	down	-
Glyma.10G066700	-1.56887	0.046123	0.999815	down	fructose-bisphosphate aldolase
Glyma.10G073600	-2.1146	0.037385	0.999815	down	-
Glyma.10G075800	-9.94192	0.00399496	0.895502	down	-
Glyma.10G077500	4.57842	0.0137938	0.93311	up	expressed protein
Glyma.10G091000	-1.79406	0.0381843	0.999815	down	alpha-N-acetylglucosaminidase family protein
Glyma.10G091500	-2.32052	0.0207887	0.955005	down	-
Glyma.10G092100	-9.26008	0.0144525	0.935959	down	Transcription factor
Glyma.10G095200	-3.47098	0.0459398	0.999815	down	DNA-directed RNA polymerase I protein
Glyma.10G101900	1.95973	0.0395317	0.999815	up	zinc finger -like protein
Glyma.10G104100	2.02153	0.0336713	0.999815	up	L-galactono-1,4-lactone dehydrogenase
Glyma.10G126051	-8.76256	0.0330521	0.999815	down	-
Glyma.10G136300	2.15864	0.0464397	0.999815	up	proton gradient regulation
Glyma.10G136700	6.67422	0.0358674	0.999815	up	-
Glyma.10G145300	-1.74937	0.0446251	0.999815	down	Belongs to the glycosyltransferase 8 family
Glyma.10G168900	-10.5143	0.00122636	0.837493	down	-
Glyma.10G213000	-9.75195	0.00580675	0.919763	down	-
Glyma.10G241500	-4.32894	0.0181585	0.942675	down	Protein kinase superfamily protein
Glyma.11G033400	-9.95126	0.00392094	0.895502	down	Belongs to the peptidase M10A family
Glyma.11G132802	-1.99318	0.0255528	0.99073	down	-
Glyma.11G154800	5.53555	0.0193551	0.942675	up	chromodomain-helicase-DNA-binding protein
Glyma.11G162100	-9.30448	0.0133742	0.930395	down	Peroxidase superfamily protein
Glyma.11G169300	2.72205	0.0356066	0.999815	up	putative Fe(II) transport protein
Glyma.11G172200	-8.99704	0.0226913	0.974437	down	6-phosphofructo-2-kinase fructose-2
Glyma.11G181300	-9.55777	0.00840788	0.919763	down	-
Glyma.11G183100	3.78626	0.0147382	0.935959	up	DNA polymerase epsilon subunit
Glyma.11G206900	-8.84503	0.0290359	0.999815	down	receptor kinase 2
Glyma.11G209027	-2.0521	0.0197265	0.942675	down	Polyamine oxidase
Glyma.11G215700	-3.56198	0.0106722	0.919763	down	Nudix hydrolase
Glyma.12G089100	-9.01496	0.0220143	0.966275	down	MYB-CC type transfactor, LHEQLE motif
Glyma.12G111500	-3.14788	0.0393213	0.999815	down	Ankyrin repeats (many copies)
Glyma.12G118800	-8.50798	0.0483572	0.999815	down	-
Glyma.12G126400	4.90693	0.0189568	0.942675	up	auxin-induced protein 6B-like
Glyma.12G129200	-8.50798	0.0483572	0.999815	down	phospholipase
Glyma.12G152600	-3.31295	0.035708	0.999815	down	WRKY Transcription Factor
Glyma.12G154000	3.16174	0.0245297	0.986276	up	ubiquitin-conjugating enzyme 25
Glyma.12G154900	-5.3823	0.0338005	0.999815	down	-
Glyma.13G006700	4.47634	0.0196371	0.942675	up	Nudix hydrolase
Glyma.13G008100	2.5758	0.0243473	0.985896	up	Stress responsive A/B Barrel Domain-containing protein
Glyma.13G009300	-9.18291	0.0165447	0.942117	down	Zinc finger protein CONSTANS-like
Glyma.13G029000	-10.5206	0.0012101	0.837493	down	-
Glyma.13G087500	-1.73837	0.0495187	0.999815	down	Belongs to the glycosyl hydrolase 5 (cellulase A) family
Glyma.13G165700	-9.40304	0.0111897	0.919763	down	-
Glyma.13G191400	1.93166	0.0330163	0.999815	up	Belongs to the sulfotransferase 1 family
Glyma.13G194100	-8.58198	0.0434229	0.999815	down	-
Glyma.13G213500	-9.62933	0.00734783	0.919763	down	1-deoxy-D-xylulose-5-phosphate synthase
Glyma.13G274100	-2.56158	0.0118398	0.919763	down	ethylene-responsive transcription factor
Glyma.13G287800	3.84319	0.00236324	0.881221	up	MYB transcription factor
Glyma.13G302800	-1.93842	0.0374734	0.999815	down	-
Glyma.13G321800	-9.58202	0.00803293	0.919763	down	Protein SENSITIVE TO PROTON RHIZOTOXICITY
Glyma.13G323800	-4.32682	0.000445626	0.814034	down	Nitrate transporter
Glyma.13G324534	-9.38937	0.0114734	0.919763	down	-
Glyma.13G342800	2.74767	0.0394302	0.999815	up	Oxidoreductase family, C-terminal alpha/beta domain
Glyma.13G360600	-1.77482	0.0438428	0.999815	down	F-box kelch-repeat protein
Glyma.13G361900	-2.36551	0.0103586	0.919763	down	Belongs to the ABC transporter superfamily
Glyma.14G020000	-2.32261	0.0102541	0.919763	down	-
Glyma.14G045000	5.53113	0.0334164	0.999815	up	Lysosomal beta glucosidase-like
Glyma.14G089084	-8.65238	0.0391123	0.999815	down	-
Glyma.14G123200	-8.94189	0.0248427	0.986276	down	Pleckstrin homology domain-containing family A member
Glyma.14G124900	2.44653	0.0295384	0.999815	up	ATP-dependent zinc metalloprotease
Glyma.14G144300	-8.71949	0.0353233	0.999815	down	-
Glyma.14G145700	3.88634	0.0155043	0.942117	up	GATA transcription factor 9
Glyma.14G173300	-8.53307	0.0466378	0.999815	down	Receptor-like protein
Glyma.14G176300	2.83873	0.014803	0.935959	up	Phosphate-induced protein 1 conserved region
Glyma.14G178000	2.65121	0.033502	0.999815	up	helix loop helix domain
Glyma.15G001500	-9.43001	0.0106533	0.919763	down	Belongs to the protein kinase superfamily. Ser Thr protein kinase family
Glyma.15G014500	-11.0545	0.000381597	0.814034	down	Transcriptional repressor, ovate
Glyma.15G037200	-9.79407	0.00534978	0.919763	down	Belongs to the GRAS family
Glyma.15G044400	-2.43987	0.0152709	0.935959	down	-
Glyma.15G071200	-3.85352	0.00682786	0.919763	down	Polyphenol oxidase
Glyma.15G093900	-3.88011	0.0109101	0.919763	down	Belongs to the iron ascorbate-dependent oxidoreductase family
Glyma.15G145200	3.95951	0.00105034	0.814034	up	Two-component response regulator
Glyma.15G185500	2.31641	0.0468285	0.999815	up	glycosyltransferase-like protein
Glyma.15G201250	-9.71953	0.00618254	0.919763	down	3,4-dihydroxy-2-butanone kinase
Glyma.15G202500	-8.69747	0.0365328	0.999815	down	Pentatricopeptide repeat-containing protein
Glyma.15G209600	-4.61939	0.00567196	0.919763	down	bZIP protein
Glyma.15G219050	-3.04412	0.0104243	0.919763	down	protein argonaute PNH1
Glyma.15G224002	-9.54549	0.00860369	0.919763	down	-
Glyma.15G247400	-9.60587	0.00767896	0.919763	down	-
Glyma.15G248200	-3.71284	0.0144478	0.935959	down	-
Glyma.15G249800	-9.18291	0.0165447	0.942117	down	VQ motif
Glyma.15G251300	-2.06566	0.0346878	0.999815	down	-
Glyma.15G276800	-2.2495	0.0242852	0.984535	down	magnesium ion binding
Glyma.16G004800	-9.03266	0.0213735	0.9564	down	Represents a homolog of the yeast MDN gene
Glyma.16G014500	3.92839	0.0185763	0.942675	up	-
Glyma.16G021000	-4.47358	0.0338214	0.999815	down	Homeobox-leucine zipper protein
Glyma.16G034200	-8.58198	0.0434229	0.999815	down	-
Glyma.16G079600	-8.69747	0.0365328	0.999815	down	transcription factor
Glyma.16G091700	-3.88334	0.0294349	0.999815	down	DNA binding protein
Glyma.16G093333	-4.50367	0.0241021	0.980567	down	Belongs to the phosphohexose mutase family
Glyma.16G108300	-9.73041	0.00605392	0.919763	down	Pentatricopeptide repeat (PPR) superfamily protein
Glyma.16G112200	-10.2601	0.00209068	0.865388	down	-
Glyma.16G131900	2.37905	0.0207256	0.955005	up	R-protein-interacting protein
Glyma.16G134800	-9.83501	0.00493768	0.919763	down	-
Glyma.16G148000	-8.92303	0.0256168	0.99073	down	-
Glyma.16G164400	-2.28685	0.0119116	0.919763	down	Belongs to the peroxidase family
Glyma.16G170000	-3.69994	0.0279928	0.999815	down	-
Glyma.17G049800	3.06508	0.0311906	0.999815	up	Auxin-binding protein
Glyma.17G138500	-2.2646	0.0136838	0.930395	down	Belongs to the glycosyl hydrolase 32 family
Glyma.17G158900	-3.97741	0.0162998	0.942117	down	-
Glyma.17G173600	2.26544	0.0215461	0.961631	up	triglyceride lipase activity
Glyma.17G176400	-8.58198	0.0434229	0.999815	down	-
Glyma.17G180100	2.01238	0.0394589	0.999815	up	disease resistance
Glyma.17G187000	2.22815	0.0277174	0.999815	up	protein EMBRYO DEFECTIVE 2247
Glyma.17G196500	4.06569	0.00715048	0.919763	up	DNA topoisomerase, type IA, core
Glyma.17G230300	-2.2095	0.0396074	0.999815	down	Far upstream element-binding protein
Glyma.18G045100	-2.43358	0.00855341	0.919763	down	Polyamine oxidase
Glyma.18G054600	-2.2426	0.0401054	0.999815	down	CBL-interacting serine threonine-protein kinase
Glyma.18G066200	-8.69747	0.0365328	0.999815	down	-
Glyma.18G094700	-6.96043	0.0282874	0.999815	down	-
Glyma.18G107200	-9.60587	0.00767896	0.919763	down	-
Glyma.18G135300	-8.99704	0.0226913	0.974437	down	RING-H2 finger protein
Glyma.18G143700	-11.2065	0.000273188	0.814034	down	MATE efflux family protein
Glyma.18G143800	-8.76256	0.0330521	0.999815	down	MADS-box protein
Glyma.18G150100	-8.53307	0.0466378	0.999815	down	Concanavalin A-like lectin protein kinase family protein
Glyma.18G158700	3.65941	0.0343555	0.999815	up	Oxidoreductase, zinc-binding dehydrogenase family protein
Glyma.18G158900	4.44295	0.0388087	0.999815	up	GTP cyclohydrolase I
Glyma.18G168300	-2.3431	0.0177604	0.942675	down	F-box family protein
Glyma.18G168800	-5.86191	0.013014	0.930395	down	F-box family protein
Glyma.18G179200	-6.36182	0.0200729	0.949952	down	-
Glyma.18G273200	-3.55451	0.00943084	0.919763	down	-
Glyma.19G017100	-8.62929	0.0404815	0.999815	down	-
Glyma.19G057702	-8.62929	0.0404815	0.999815	down	germin-like protein 2
Glyma.19G060900	-8.50798	0.0483572	0.999815	down	CLASP N terminal
Glyma.19G065800	-3.39815	0.00415231	0.895502	down	-
Glyma.19G067600	-8.88456	0.0272587	0.999815	down	hypothetical protein
Glyma.19G070300	2.4054	0.018522	0.942675	up	NAD(P)-binding Rossmann-fold superfamily protein
Glyma.19G070700	3.01682	0.0477741	0.999815	up	ADP-ribosylation factor GTPase-activating protein
Glyma.19G088850	-8.76256	0.0330521	0.999815	down	Pentatricopeptide repeat-containing protein
Glyma.19G089800	-8.99704	0.0226913	0.974437	down	Chloride channel protein
Glyma.19G125500	1.95191	0.0499804	0.999815	up	-
Glyma.19G132500	-10.588	0.00104827	0.814034	down	helix loop helix domain
Glyma.19G139400	-3.19894	0.0108516	0.919763	down	Disease resistance protein
Glyma.19G152200	-9.97892	0.00371103	0.895502	down	LRR receptor-like serine threonine-protein kinase
Glyma.19G177900	4.49532	0.00332593	0.895502	up	2,3-bisphosphoglycerate-independent phosphoglycerate mutase
Glyma.19G178200	-8.71949	0.0353233	0.999815	down	AP2-like ethylene-responsive transcription factor
Glyma.19G178800	2.59152	0.0152466	0.935959	up	Belongs to the universal ribosomal protein uS12 family
Glyma.19G194800	3.56113	0.0239694	0.980567	up	Cell division protein ftsZ
Glyma.20G045200	2.08399	0.0391389	0.999815	up	-
Glyma.20G057700	-8.90393	0.0264217	0.999779	down	probable apyrase
Glyma.20G060900	-8.90393	0.0264217	0.999779	down	-
Glyma.20G062300	5.30653	0.0302494	0.999815	up	Transcriptional co-activator.
Glyma.20G068500	1.95497	0.0429334	0.999815	up	-
Glyma.20G071100	-9.90395	0.00430937	0.895502	down	putative ribonuclease H protein At1g65750-like
Glyma.20G073400	2.33309	0.0357245	0.999815	up	DNA mismatch repair MUTS family protein
Glyma.20G075951	-2.16743	0.0379846	0.999815	down	chromosome transmission fidelity protein
Glyma.20G083300	1.65095	0.0483686	0.999815	up	Belongs to the universal ribosomal protein uS3 family
Glyma.20G098300	-8.53307	0.0466378	0.999815	down	Pyrophosphate-energized vacuolar membrane proton pump
Glyma.20G192700	3.87783	0.00407161	0.895502	up	Belongs to the terpene cyclase mutase family
Glyma.20G215500	-2.98554	0.00711446	0.919763	down	-
Glyma.20G222200	-10.5393	0.00116294	0.835866	down	Rubisco accumulation factor
Glyma.U018351	4.1627	0.0144997	0.935959	up	Fe-S cluster assembly protein

### Sheet: Supplementary Table 3
Supplementary Table 3. Putative RR2b interacted proteins.
Gene ID	Annotation	Number
Glyma.13G212800	Histidine phosphotransfer protein (AHP)	91
Glyma.05G236300	Plant cadmium resistance 2-like	50
Glyma.15G177800	Cysteine proteinases superfamily protein	11
Glyma.09G134500	Calcium-dependent lipid-binding (CaLB domain) family protein	4
Glyma.09G069800	Cysteine proteinases superfamily protein	4
Glyma.11G117100	Basic helix-loop-helix (bHLH) DNA-binding superfamily protein	3
Glyma.04G250400	Basal transcription factor complex subunit-like protein	3
Glyma.09G115100	RING finger and CHY zinc finger domain-containing protein 1-like	2
Glyma.18G287300	N-lysine methyltransferase	2
Glyma.18G036400	ribulose bisphosphate carboxylase/oxygenase activase	2
Glyma.11G131200	Basic helix-loop-helix (bHLH) DNA-binding superfamily protein	2
Glyma.11G098700	Cytosolic cyclophilin (ROC3)	2
Glyma.03G071700	Galactose oxidase-like 2A (GOXL2)	2
Glyma.05G163400	GDSL-motif esterase/acyltransferase/lipase	2
Glyma.08G354500	WD40 repeat and LUFS domain containing protein	2
Glyma.14G207800	Dutp-ptrophosphatase-like 1 (DUT1).	2
Glyma.17G049000	Cysteine proteinases superfamily protein	2
Glyma.02G024200	Actin cross-linking protein	1
Glyma.03G073752	GDSL-motif esterase/acyltransferase/lipase	1
Glyma.03G258900	NC domain-containing protein-like protein	1
Glyma.05G051500	Subtilisin-like serine protease 2	1
Glyma.05G085200	Calmodulin-like protein (CML30)	1
Glyma.06G137000	Putative 2OG-Fe(II) oxygenase	1
Glyma.09G126200	A plant lysozyme involved in plant immunity (LYS1)	1
Glyma.10G014200	Late embryogenesis abundant protein (LEA) family protein	1
Glyma.11G227900	Eukaryotic translation initiation factor 2 (EIF2)	1
Glyma.13G035300	S-adenosyl-L-methionine-dependent methyltransferases superfamily protein	1
Glyma.13G095200	Xyloglucan endotransglycosylase-related protein (XTR6)	1
Glyma.14G020000	O-Glycosyl hydrolases family 17 protein	1
Glyma.14G211000	Isocitrate dehydrogenase	1
Glyma.14G218100	Putative lysine decarboxylase family protein (LOG1)	1
Glyma.17G238200	N-terminal nucleophile aminohydrolases	1
Glyma.19G106800	Glyceraldehyde-3-phosphate dehydrogenase C2 (GAPA2)	1
Glyma.20G136000	tubulin alpha-4 chain	1
Glyma.20G211700	Calmodulin-like protein (CML11)	1
Glyma.08G051600	Guanine nucleotide-binding protein subunit beta-like protein	1
Glyma.08G362400	Clathrin interactor EPSIN 2-like	1
Glyma.09G050100	Molybdenum cofactor sulfurase family protein	1
Glyma.12G053800	Beta glucosidase 15	1
Glyma.15G072400	Stem-specific protein TSJT1-like	1
Glyma.18G054000	Alpha-Expansin	1
Glyma.19G246200	RNA-binding KH domain-containing protein	1
Glyma.19G262500	NagB/RpiA/CoA transferase-like superfamily protein	1
Glyma.02G037900	Putative thiol-disulfide oxidoreductase DCC	1
Glyma.06G319300	Plant invertase/pectin methylesterase inhibitor superfamily protein	1
Glyma.08G346300	Basic helix-loop-helix (bHLH) DNA-binding superfamily protein	1
Glyma.06G143300	Alpha-Expansin	1
Glyma.06G067800	Clathrin coat assembly protein AP180-like	1
Glyma.08G043500	Plant cadmium resistance 2	1
Glyma.19G208200	Ribosomal protein L19e family protein	1

### Sheet: Supplementary Table 4
Supplementary Table 4. Putative trans-elements of the RR2b promoter.
Gene ID	Annotation	Number
Glyma.14G217100	Histone superfamily protein	48
Glyma.18G015200	Histone superfamily protein	27
Glyma.05G109500	ABA insensitive growth 1 (ABIG1)	13
Glyma.18G015300	Histone superfamily protein	13
Glyma.20G222000	AT hook motif DNA-binding family protein (AHL20)	9
Glyma.07G202500	Histone 3.1	7
Glyma.09G109700	Homeobox-leucine zipper protein (HAT14)	2
Glyma.13G342000	Histone superfamily protein	2
Glyma.14G179600	ZF-HD homeobox protein	2
Glyma.02G138900	stress response protein	1
Glyma.04G026300	Basic pentacysteine 6 (BPC6)	1
Glyma.05G010400	SH3/FCH domain protein	1
Glyma.05G129600	3-Ketoacy-acyl carrier protein synthase 1	1
Glyma.08G032500	Profilin2	1
Glyma.08G120100	Nod26-like intrinsic protein 1 (NIP1)	1
Glyma.10G208300	GTP-binding nuclear protein	1
Glyma.10G275000	Unknown protein	1
Glyma.11G059300	Stomatal carpenter 1 (SCAP1)	1
Glyma.13G253800	methionine sulfoxide reductase B2 (MSRB2)	1
Glyma.15G101400	Bax inhibitor-1 family protein	1
Glyma.15G119500	Bifunctional inhibitor	1
Glyma.16G087700	40S ribosomal protein	1
Glyma.18G159800	wound-induced basic protein-like	1
Glyma.20G209700	Myb transcription factor	1
Glyma.05G225700	Profilin2 (PFN2)	1
Glyma.06G035800	seven transmembrane domain protein	1

### Sheet: Supplementary Table 5
Supplementary Table 5. The names and IDs of genes studied in this paper.
Gene name in soybean	Gene ID
GmRR2b	Glyma.15G145200
GmNINa	Glyma.04G000600
GmRR5	Glyma.17G093900
GmRR9c	Glyma.06G114900
GmbHLH63b	Glyma.11G117100
GmABIG1	Glyma.05G109500
GmCEP9	Glyma.05G084100
GmNRLK	Glyma.01G020100
GmPPR40	Glyma.08G268300
GmRbohA	Glyma.11G020700
GmRbohC	Glyma.05G198700
GmRbohD	Glyma.06G162300
GmENOD40-1	Glyma.02G036800
GmNINb	Glyma.02G311000
GmNSP1	Glyma.16G008200
GmNSP2	Glyma.06G110800
GmATKH8	Glyma.17G230300
GmLRR4	Glyma.19G139400
GmPR2	Glyma.19G134800
GmPR5	Glyma.05G204800

### Sheet: Supplementary Table 6
Supplementary Table 6. Primers used in this paper.
Primer name	Sequence 5’→3’	Purpose
qRT_RR2b_F	GCCTATGCCTCTATCTGATC	qRT- PCR analysis
qRT_RR2b_R	CGAGTTGTTTTGGCTCCATG	qRT- PCR analysis
qRT_ELF1b_F	GTTGAAAAGCCAGGGGACA	qRT- PCR analysis
qRT_ELF1b_R	TCTTACCCCTTGAGCGTGG	qRT- PCR analysis
qRT_NINa_F	CATCTTGAGCCTCTACCACC	qRT- PCR analysis
qRT_NINa_F	GCTTTGACTCTAAAAGTGCCGG	qRT- PCR analysis
qRT_NINb_F	ATTGGCGTGTGTCCCACAAC	qRT- PCR analysis
qRT_NINb_R	TGCAGGAGAGGATGATTGAGAAG	qRT- PCR analysis
qRT_ENOD40-1_F	TGGACAACACCCTCTAAACCA	qRT- PCR analysis
qRT_ENOD40-1_R	GTGAGGGAGTGTGAGGAGTGA	qRT- PCR analysis
qRT_GmNSP1_F	GGTCTATAACTTTTGCTTCCAGC	qRT- PCR analysis
qRT_GmNSP1_R	CAGTGTCTTCGCCAAGAACTTG	qRT- PCR analysis
qRT_GmNSP2_F	ATGGACATAGATGCTATCCACAA	qRT- PCR analysis
qRT_GmNSP2_R	GAGTCGATGATTTGGTGGAAG	qRT- PCR analysis
qRT_RR5_F	ACGGAAATGCTTGCGGAGTCC	qRT- PCR analysis
qRT_RR5_R	ATCGACGGCGAGAACGTGAAG	qRT- PCR analysis
qRT_RR9_F	TCCACCTCAACCATTACAGCA	qRT- PCR analysis
qRT_RR9_R	CCCCTTCTTCTAAGCACATGC	qRT- PCR analysis
qRT_CEP9_F	GAGGGAGTACTGGTGTTGGC	qRT- PCR analysis
qRT_CEP9_R	AAACATGGCCAACTCCAGGG	qRT- PCR analysis
qRT_NRLK_F	TGTTTTCAGCTTTGGCGTGG	qRT- PCR analysis
qRT_NRLK_R	ACTCTCCACATTGCCTCTGC	qRT- PCR analysis
qRT_PPR40_F	TGAATGGAGAGAGGAGGGGG	qRT- PCR analysis
qRT_PPR40_R	TGGGAACAACGCCTCTAACC	qRT- PCR analysis
qRT_RbohA_F	GTCCTGTTACTTGTCGGTCTCG	qRT- PCR analysis
qRT_RbohA_R	AACTCCATTTTTTGCATGGTTG	qRT- PCR analysis
qRT_RbohC_F	GCCATTGATGAGGAGGAGGG	qRT- PCR analysis
qRT_RbohC_R	GTGAGACATGACGCGTGTGC	qRT- PCR analysis
qRT_RbohD_F	CACCAAGATTGCCGCTAAAC	qRT- PCR analysis
qRT_RbohD_R	CAGCTCCAGTGATAGCTTCT	qRT- PCR analysis
qRT_ATKH8_F	ACAGCAGCAGCAGCAAAATC	qRT- PCR analysis
qRT_ATKH8_R	GAGGTGGCGCATGATATCCA	qRT- PCR analysis
qRT_LRR4_F	AAACGGTGCGAGAGGCTAAA	qRT- PCR analysis
qRT_LRR4_R	GTCAGCCACTCAGGAAGCAT	qRT- PCR analysis
qRT_bHLH63b_F	CCCTCCAAACATGGGACTCC	qRT- PCR analysis
qRT_bHLH63b_R	ATGCTGTTCGCCCTTGATCA	qRT- PCR analysis
qRT_ABIG1_F	GGTTCCAGAACAGGAGAGCC	qRT- PCR analysis
qRT_ABIG1_R	AGCCAGTTTCAGTGCCTTCA	qRT- PCR analysis
35S::RR2b_F	CACGGGGGACTCTAGAATGAATCTCAGCAACGGCAAGG	plasmid construction
35S::RR2b_R	GATCGGGGAAATTCGAGCTCCTAAACCGGAATGTTGTCTAA	plasmid construction
RNAi_RR2b_F1	TTAACAGTCGTTATTTGCGGAGACAATGCAACCTCAGCTCGCATGCAAGCGCAGGTGGT	plasmid construction
RNAi_RR2b_R1	GTGAAGTCGTTTATGGCTGAGACAATGCAACCTCAGCTCGCAGTTCCAAAAGACCTAT	plasmid construction
RNAi_RR2b_F2	ATTACTGCAGGGATCCGATCTTAACAGTCGTTATTTGCGG	plasmid construction
RNAi_RR2b_R2	AATCGGTACCCTCGAGTCGAGTGAAGTCGTTTATGGC	plasmid construction
35S:RR2b_SRDX_F	ATTACTGCAGGGATCCATGAATCTCAGCAACGGCAAGG	plasmid construction
35S:RR2b_SRDX_R	AATCGGTACCCTCGAGTTACGCAAAGCCCAGGCGCAGTTCCAGATCCAGATCCAGAACCGGAATGTTGTCTAAG	plasmid construction
proRR2b_GUS_F	AGCAGGCTTTGACTTTAGGTCCCCTCCAAGTAGTACA	plasmid construction
proRR2b_GUS_R	TGGGTCTAGAGACTTTAGGTCTCGAAGTGGATCCCTTGCCG	plasmid construction
proRR2b_LUC_F	CCATGATTACGAATTCTCCCTCCAAGTAGTACATATGACTTTTATCG	plasmid construction
proRR2b_LUC_R	CGTCTTCCATGAATTCAGTGGATCCCTTGCCGTT	plasmid construction
proNINa_LUC_F	CCATGATTACGAATTCGGACAGATAAATTAAGTATCAA	plasmid construction
proNINa_LUC_R	CGTCTTCCATGAATTCACTATTCTGCACCAACCCACCA	plasmid construction
proCEP9_LUC_F	CCATGATTACGAATTCTTTGGTAGTTAAAATGAGCAA	plasmid construction
proCEP9_LUC_R	CGTCTTCCATGAATTCATATTTGTGCAAAACCTGAAA	plasmid construction
proNRLK_LUC_F	CCATGATTACGAATTCTTACTCATCTAAAAAAATTATTTCC	plasmid construction
proNRLK_LUC_R	CGTCTTCCATGAATTCTAATATCCAAATATCTGGTAA	plasmid construction
PPR40_LUC_F	CCATGATTACGAATTCCTCTTTAACAAGTGTTAACCA	plasmid construction
PPR40_LUC_R	CGTCTTCCATGAATTCCCTGAAGAAGGGTTGAAGTTGAAGAG	plasmid construction
proRbohA_LUC_F	CCATGATTACGAATTCTTCTTTCATAAATGAATGTCTTTT	plasmid construction
proRohA_LUC_R	CGTCTTCCATGAATTCGCGGCGTTCGTGCTTGGGAGCACC	plasmid construction
proRbohC_LUC_F	CCATGATTACGAATTCAAGACTTTTGAAGTTTTAAATGTA	plasmid construction
proRbohC_LUC_R	CGTCTTCCATGAATTCGTGGTGAAGATCTGCAGAAGTGC	plasmid construction
proRbohD_LUC_F	CCATGATTACGAATTCTGGTTAATTAGTGATAAGAAGGAA	plasmid construction
proRbohD_LUC_R	CGTCTTCCATGAATTCATCTCCTCCAACAACCTCTTCTGT	plasmid construction
proRR5_LUC_F	CCATGATTACGAATTCAAAAACATCAATGAAGTGGGATGA	plasmid construction
proRR5_LUC_R	CGTCTTCCATGAATTCCTGCCGGAAAATATCGCCGG	plasmid construction
proRR9_LUC_F	CCATGATTACGAATTCGACAGTTCTCTGGACCGCACG	plasmid construction
proRR9_LUC_R	CGTCTTCCATGAATTCCTGTAGTTTTCTGGTATCCAG	plasmid construction
proATKH8_LUC_F	CCATGATTACGAATTCTAATGATATTTTTTCCAGGTC	plasmid construction
proATKH8_LUC_R	CGTCTTCCATGAATTCGTTAGCCGAATATTGAGATTCGTCGG	plasmid construction
proLRR4_LUC_F	CCATGATTACGAATTCGAATGAACATGTGTAGGAATC	plasmid construction
proLRR4_LUC_R	CGTCTTCCATGAATTCAGCAATATCAAAGACGAAAAA	plasmid construction
35S:bHLH63b_F	CACGGGGGACTCTAGAATGTTGCATTGTCTCAACACTTCG	plasmid construction
35S:bHLH63b_R	GGGGAAATTCGAGCTCTTACATCTCCATCTTTAGATT	plasmid construction
35S:ABIG1_F	CACGGGGGACTCTAGAATGATGGGTCTTGATCAAGATGCTAG	plasmid construction
35S:ABIG1_R	GATCGGGGAAATTCGAGCTCTCAACATGCTGCAGAAGGATTGGC	plasmid construction
RR2b_GST_F	TGGATCCCCGGAATTCATGAATCTCAGCAACGGCAAGG	plasmid construction
RR2b_GST_R	GGCCGCTCGAGTCGACCTAAACCGGAATGTTGTCTAA	plasmid construction
BD_RR2b_F	CATGGAGGCCGAATTCATGAATCTCAGCAACGGCAAGG	plasmid construction
BD_RR2b_R	TATGCGGCCGCTGCAGCTAGAGGTTATTAATCTGGCA	plasmid construction
AD_bHLH63b_F	GGAGGCCAGTGAATTCATGTTGCATTGTCTCAACACT	plasmid construction
AD_bHLH63b_R	CGAGCTCGATGGATCCTTACATCTCCATCTTTAGATT	plasmid construction
AbAi_RR2b_F	ATGAATTGAAAAGCTTAAAAATAATTACACAACACTA	plasmid construction
AbAi_RR2b_R	GAGCACATGCCTCGAGGGTTGGTTCTGAAGGTCCAAAAC	plasmid construction
AD_ABIG1_F	GGAGGCCAGTGAATTCATGATGGGTCTTGATCAAGAT	plasmid construction
AD_ABIG1_R	CGAGCTCGATGGATCCTCAACATGCTGCAGAAGGATTGGC	plasmid construction
RR2b_EGFP_F	GGGTACCCGGGGATCCATGAATCTCAGCAACGGCAAG	plasmid construction
RR2b_EGFP_R	TGGTACTAGTGTCGACAACCGGAATGTTGTCTAAGGA	plasmid construction
bHLH63b_Flag_F	CACGGGGGACTCTAGAATGTTGCATTGTCTCAACACT	plasmid construction
bHLH63b_Flag_R	TGTAGTCCATGTCGACCATCTCCATCTTTAGATTGCT	plasmid construction
RR2b_NYFP_F	GGGTACCCGGGGATCCATGAATCTCAGCAACGGCAAG	plasmid construction
RR2b_NYFP_R	TCACCATAGAGGATCCAACCGGAATGTTGTCTAAGGA	plasmid construction
bHLH63b_CYFP_F	GGGTACCCGGGGATCCATGTTGCATTGTCTCAACACT	plasmid construction
bHLH63b_CYFP_R	TGCCCATAGAGGATCCCATCTCCATCTTTAGATTGCT	plasmid construction
RR2b_NLuc_F	CACGGGGGACGAGCTCATGAATCTCAGCAACGGCAAG	plasmid construction
RR2b_NLuc_R	ACGAGATCTGGTCGACAACCGGAATGTTGTCTAAGGA	plasmid construction
bHLH63b_CLuc_F	GTCCCGGGGCGGTACCATGTTGCATTGTCTCAACACT	plasmid construction
bHLH63b_CLuc_R	AGCTCTGCAGGTCGACTTACATCTCCATCTTTAGATT	plasmid construction
CEP9_p2	CTTGGTTCATCATTCTAATTTTGGAATTGTGTTGAAGCAATTATAGC	EMSA
NRLK_p1	GATCAAGGCAGAGAAAGAAATGGAATTCAGAAAAAATTTTCTGGAA	EMSA
PPR40_p2	TGTGATAATGATGATTGGTGTTGGAATCACATTGTTATTATTATCCC	EMSA
NINa_p1	ATTATACCAATCATTCATTATGGAATTCTTTAATTCAATTTTTATT	EMSA
RbohA_p1	GATTTGATCTATTTAATTTGGGAATATTTTAAAAATGAAAATTTG	EMSA
RbohC_p1	GCCGTCATGATCACATTTTTATTCCATCACATGTGACTTTTTTTTA	EMSA
RbohD_p2	TTCACCCCAATATGGGTTGATGGAATATCTAGAATCTAATGATAGT	EMSA
ATKH8_p3	TTTATGAAGAATTTAAAATTTTGGAATTTTAAAACAGAATTTTAAAC	EMSA
LRR4_p1	GGGCAGACCAGAAACGAAGTTGGAATGGAAGTTTGTGATTGTGGTG	EMSA
